# Target-enrichment sequencing reveals intergenotypic reassortment of infectious salmon anaemia virus in Atlantic Canada

**DOI:** 10.64898/2026.11.11.765878

**Authors:** Mingli Zhao, Jack O’Brien, Leighanne Hawkins, Ana Da Silva Filipe, Katherine Smollett, Silvia Soares, Michael Ness, Mari Aas Solheim, Nils Steine, Marius Karlsen, Sarah C. Hill

## Abstract

Infectious salmon anaemia virus (ISAV) causes severe disease and substantial economic losses in farmed Atlantic salmon (*Salmo salar*). The virus has an eight-segment, negative-sense single-stranded RNA (−ssRNA) genome and is divided into European and North American genotypes. Despite their co-circulation in locations such as the Atlantic coast of Canada, reassortment between these genotypes has never been observed. However, routine diagnostic and sequence-based surveillance often target individual genome segments and may therefore fail to identify reassortant viruses or accurately resolve their genomic ancestry. In this study, we developed a probe panel targeting both genotypes and applied Oxford Nanopore sequencing to 37 ISAV-positive samples collected from 14 farm sites in the Bay of Fundy, New Brunswick, Canada. Twenty-seven samples yielded 29 consensus genomes, including separate viral consensuses recovered from two mixed infections. Segment-specific phylogenies identified 24 viruses with a previously unreported intergenotypic genomic constellation comprising a European-genotype segment 3 and North American-genotype segments 1, 2 and 4–8. Their consistent monophyletic clustering across segment-specific phylogenies supports a single ancestral reassortment event followed by onward circulation of the reassortant lineage. A time-scaled phylogeny of segment 3 estimated the posterior mean time to the most recent common ancestor (tMRCA) of the sampled reassortant cluster as September 2016 (95% HPD: March 2013–June 2019), indicating that this segment 3 lineage pre-dated its first sampling in 2021. Five additional viruses represented several distinct EU-genotype lineages. To our knowledge, this is the first documented reassortment between the European and North American ISAV genotypes. These findings identify an intergenotypic reassortant lineage detected across multiple farms in the Bay of Fundy and demonstrate the value of whole-genome sequencing for detecting reassortment, mixed infections and epidemiologically relevant viral diversity.
