## Supplemental File 1 for "Target-enrichment sequencing reveals intergenotypic reassortment of infectious salmon anaemia virus in Atlantic Canada"

#NEXUS
begin taxa;
	dimensions ntax=76;
	taxlabels
	'AJ514403|UnitedKingdom|1998'
	'AY168787|Norway|1998'
	'AY373380|Canada|2001'
	'AY373381|Norway|1999'
	'AY373382|UnitedKingdom|1998'
	'AY744388|Norway|2004'
	'AY860809|Canada|1998'
	'AY860810|Chile|1999'
	'AY860811|Canada|2000'
	'AY860812|Canada|2002'
	'AY860813|Canada|2001'
	'AY954526|Canada|2004'
	'AY954527|Canada|1998'
	'CA10|Canada|2021-06-02'[&!color=#ff0000]
	'CA12|Canada|2021-03-30'[&!color=#ff0000]
	'CA13|Canada|2021-12-15'[&!color=#ff0000]
	'CA14|Canada|2024-01-04'[&!color=#ff0000]
	'CA15|Canada|2021-05-06'[&!color=#ff0000]
	'CA16|Canada|2021-07-14'[&!color=#ff0000]
	'CA17|Canada|2021-12-15'[&!color=#ff0000]
	'CA18|Canada|2022-03-16'[&!color=#ff0000]
	'CA19|Canada|2022-03-16'[&!color=#ff0000]
	'CA1|Canada|2021-04-13'[&!color=#ff0000]
	'CA20|Canada|2021-05-06'[&!color=#ff0000]
	'CA22|Canada|2022-03-16'[&!color=#ff0000]
	'CA23|Canada|2021-04-21'[&!color=#ff0000]
	'CA25|Canada|2021-06-02'[&!color=#ff0000]
	'CA26-1|Canada|2021-10-05'[&!color=#ff0000]
	'CA26-2|Canada|2021-10-05'[&!color=#ff0000]
	'CA29|Canada|2021-10-05'[&!color=#ff0000]
	'CA2|Canada|2021-06-29'[&!color=#ff0000]
	'CA33|Canada|2021-11-24'[&!color=#ff0000]
	'CA34|Canada|2021-05-13'[&!color=#ff0000]
	'CA35-1|Canada|2021-11-24'[&!color=#ff0000]
	'CA35-2|Canada|2021-11-24'[&!color=#ff0000]
	'CA36|Canada|2021-05-13'[&!color=#ff0000]
	'CA3|Canada|2021-05-17'[&!color=#ff0000]
	'CA40|Canada|2021-08-10'[&!color=#ff0000]
	'CA42|Canada|2021-09-08'[&!color=#ff0000]
	'CA4|Canada|2021-06-02'[&!color=#ff0000]
	'CA8|Canada|2021-05-13'[&!color=#ff0000]
	'CA9|Canada|2021-05-19'[&!color=#ff0000]
	'DQ785175|Norway|1996'
	'DQ785176|Norway|1989'
	'DQ785177|Norway|1989'
	'DQ785178|Norway|1990'
	'DQ785179|Norway|1996'
	'DQ785180|Norway|1996'
	'DQ785181|Norway|1996'
	'DQ785182|Norway|1997'
	'DQ785183|Norway|1993'
	'DQ785184|Norway|1995'
	'DQ785185|Norway|1993'
	'DQ785186|Norway|1997'
	'DQ785187|Norway|1994'
	'DQ785188|Norway|1996'
	'EU118815|Norway|2006'
	'EU856389|Chile|2007-11'
	'EU856390|Chile|2007-11'
	'GU830895|Chile|2009'
	'GU830903|Chile|2009'
	'HM172536|Canada|2009-09'
	'KU587556|Canada|2012-02-15'
	'KU587564|Canada|2012-06-13'
	'KU587572|Canada|2012-06-21'
	'KX424576|Canada|2013-10-07'
	'KX424582|Canada|2004-12-01'
	'KX823911|FaroeIslands|2012'
	'OQ310906|Norway|2013-10-29'
	'OQ310908|Norway|2013-06-21'
	'OQ310909|Norway|2013-06-24'
	'OQ310910|Norway|2014-05-02'
	'OQ310914|Norway|2015-02-17'
	'OQ310916|Norway|2015-04-27'
	'VR56|Canada|NA'
	'VR57|Canada|NA'
;
end;
begin trees;
	tree tree_1 = [&R] ('CA26-1|Canada|2021-10-05':0.004808,(((((((('AY860811|Canada|2000':0.004305,'AY954526|Canada|2004':0.002846)[&label=100]:0.003831,((('KX823911|FaroeIslands|2012':0.002367,'DQ785182|Norway|1997':4.69E-4)[&label=95]:9.41E-4,'OQ310908|Norway|2013-06-21':9.69E-4)[&label=77]:3.0E-6,(((((((('CA40|Canada|2021-08-10':1.0E-6,(((((((((((('CA42|Canada|2021-09-08':0.0,'CA23|Canada|2021-04…
end;
begin figtree;
	set appearance.backgroundColorAttribute="Default";
	set appearance.backgroundColour=#ffffff;
	set appearance.branchColorAttribute="User selection";
	set appearance.branchColorGradient=false;
	set appearance.branchLineWidth=3.0;
	set appearance.branchMinLineWidth=0.0;
	set appearance.branchWidthAttribute="Fixed";
	set appearance.foregroundColour=#000000;
	set appearance.hilightingGradient=false;
	set appearance.selectionColour=#2d3680;
	set branchLabels.colorAttribute="User selection";
	set branchLabels.displayAttribute="label";
	set branchLabels.fontName=".AppleSystemUIFont";
	set branchLabels.fontSize=18;
	set branchLabels.fontStyle=0;
	set branchLabels.isShown=false;
	set branchLabels.significantDigits=4;
	set layout.expansion=545;
	set layout.layoutType="RECTILINEAR";
	set layout.zoom=0;
	set legend.attribute=null;
	set legend.fontSize=10.0;
	set legend.isShown=false;
	set legend.significantDigits=4;
	set nodeBars.barWidth=4.0;
	set nodeBars.displayAttribute=null;
	set nodeBars.isShown=false;
	set nodeLabels.colorAttribute="User selection";
	set nodeLabels.displayAttribute="Node ages";
	set nodeLabels.fontName=".AppleSystemUIFont";
	set nodeLabels.fontSize=8;
	set nodeLabels.fontStyle=0;
	set nodeLabels.isShown=false;
	set nodeLabels.significantDigits=4;
	set nodeShapeExternal.colourAttribute=null;
	set nodeShapeExternal.isShown=false;
	set nodeShapeExternal.minSize=10.0;
	set nodeShapeExternal.scaleType=Width;
	set nodeShapeExternal.shapeType=Circle;
	set nodeShapeExternal.size=4.0;
	set nodeShapeExternal.sizeAttribute=null;
	set nodeShapeInternal.colourAttribute=null;
	set nodeShapeInternal.isShown=false;
	set nodeShapeInternal.minSize=10.0;
	set nodeShapeInternal.scaleType=Width;
	set nodeShapeInternal.shapeType=Circle;
	set nodeShapeInternal.size=4.0;
	set nodeShapeInternal.sizeAttribute=null;
	set polarLayout.alignTipLabels=false;
	set polarLayout.angularRange=0;
	set polarLayout.rootAngle=0;
	set polarLayout.rootLength=100;
	set polarLayout.showRoot=true;
	set radialLayout.spread=0.0;
	set rectilinearLayout.alignTipLabels=false;
	set rectilinearLayout.curvature=0;
	set rectilinearLayout.rootLength=10000;
	set scale.offsetAge=0.0;
	set scale.rootAge=1.0;
	set scale.scaleFactor=1.0;
	set scale.scaleRoot=false;
	set scaleAxis.automaticScale=true;
	set scaleAxis.fontSize=8.0;
	set scaleAxis.isShown=false;
	set scaleAxis.lineWidth=1.0;
	set scaleAxis.majorTicks=1.0;
	set scaleAxis.minorTicks=0.5;
	set scaleAxis.origin=0.0;
	set scaleAxis.reverseAxis=false;
	set scaleAxis.showGrid=true;
	set scaleBar.automaticScale=true;
	set scaleBar.fontSize=18.0;
	set scaleBar.isShown=true;
	set scaleBar.lineWidth=3.0;
	set scaleBar.scaleRange=0.0;
	set tipLabels.colorAttribute="User selection";
	set tipLabels.displayAttribute="Names";
	set tipLabels.fontName=".AppleSystemUIFont";
	set tipLabels.fontSize=18;
	set tipLabels.fontStyle=0;
	set tipLabels.isShown=true;
	set tipLabels.significantDigits=4;
	set trees.order=true;
	set trees.orderType="increasing";
	set trees.rooting=true;
	set trees.rootingType="Midpoint";
	set trees.transform=false;
	set trees.transformType="cladogram";
end;
