## Supplemental File 4 for "Target-enrichment sequencing reveals intergenotypic reassortment of infectious salmon anaemia virus in Atlantic Canada"

#NEXUS
begin taxa;
	dimensions ntax=141;
	taxlabels
	'AY744391|Norway|2004'
	'CA10|Canada|2021-06-02'[&!color=#ff0000]
	'CA12|Canada|2021-03-30'[&!color=#ff0000]
	'CA13|Canada|2021-12-15'[&!color=#ff0000]
	'CA14|Canada|2024-01-04'[&!color=#ff0000]
	'CA15|Canada|2021-05-06'[&!color=#ff0000]
	'CA18|Canada|2022-03-16'[&!color=#ff0000]
	'CA19|Canada|2022-03-16'[&!color=#ff0000]
	'CA1|Canada|2021-04-13'[&!color=#ff0000]
	'CA20|Canada|2021-05-06'[&!color=#ff0000]
	'CA22|Canada|2022-03-16'[&!color=#ff0000]
	'CA23|Canada|2021-04-21'[&!color=#ff0000]
	'CA25|Canada|2021-06-02'[&!color=#ff0000]
	'CA26-1|Canada|2021-10-05'[&!color=#ff0000]
	'CA26-2|Canada|2021-10-05'[&!color=#ff0000]
	'CA29|Canada|2021-10-05'[&!color=#ff0000]
	'CA33|Canada|2021-11-24'[&!color=#ff0000]
	'CA34|Canada|2021-05-13'[&!color=#ff0000]
	'CA35-1|Canada|2021-11-24'[&!color=#ff0000]
	'CA35-2|Canada|2021-11-24'[&!color=#ff0000]
	'CA36|Canada|2021-05-13'[&!color=#ff0000]
	'CA3|Canada|2021-05-17'[&!color=#ff0000]
	'CA42|Canada|2021-09-08'[&!color=#ff0000]
	'CA4|Canada|2021-06-02'[&!color=#ff0000]
	'CA8|Canada|2021-05-13'[&!color=#ff0000]
	'CA9|Canada|2021-05-19'[&!color=#ff0000]
	'DQ520598|Canada|1998'
	'DQ520599|Canada|2002'
	'DQ520600|Chile|1999'
	'DQ520601|Canada|2001'
	'DQ520602|Canada|2001'
	'DQ785217|Norway|1996'
	'DQ785218|Norway|1989'
	'DQ785219|Norway|1989'
	'DQ785220|Norway|1990'
	'DQ785221|Norway|1996'
	'DQ785222|Norway|1996'
	'DQ785223|Norway|1996'
	'DQ785224|Norway|1997'
	'DQ785225|Norway|1993'
	'DQ785226|Norway|1995'
	'DQ785227|Norway|1993'
	'DQ785228|Norway|1997'
	'DQ785229|Norway|1994'
	'DQ785230|Norway|1996'
	'EU118818|Norway|2006'
	'FJ555529|Norway|1997'
	'GU830898|Chile|2009'
	'GU830906|Chile|2009'
	'HM172539|Canada|2009-09'
	'JN710923|Chile|2008'
	'JN710924|Chile|2008'
	'JN710925|FaroeIslands|2002'
	'JN710926|Norway|2005'
	'JN710927|Norway|2005'
	'JN710928|Norway|2005'
	'JN710930|Norway|2010'
	'JN710931|Norway|2011'
	'JN710932|Norway|2011'
	'JN710933|Norway|2011'
	'JN710934|Norway|2004'
	'JN710935|Norway|1991'
	'JN710936|Norway|1987'
	'JN710937|Norway|2008'
	'JN710938|Norway|1996'
	'JN710939|Norway|2010'
	'JN710941|Norway|1998'
	'JN710942|Norway|2000'
	'JN710943|Norway|2004'
	'JN710944|Norway|2004'
	'JN710945|Norway|2005'
	'JN710946|Norway|2005'
	'JN710947|Norway|2005'
	'JN710948|Norway|2008'
	'JN710949|Norway|1999'
	'JN710952|Norway|2001'
	'JN710953|Norway|1993'
	'JN710954|Norway|2007'
	'JN710955|Norway|1997'
	'JN710956|Norway|1998'
	'JN710957|Norway|2004'
	'JN710958|Canada|2003'
	'JN710959|Norway|2005'
	'JN710960|Norway|2008'
	'JN710961|Norway|2008'
	'JN710962|Norway|2009'
	'JN710963|Norway|2009'
	'JN710964|Norway|1998'
	'JN710965|Norway|2003'
	'JN710966|UnitedKingdom|2008'
	'JN710967|UnitedKingdom|1998'
	'JN710970|Norway|1999'
	'JN710971|Norway|2000'
	'JN710972|Norway|2002'
	'JN710973|Norway|2005'
	'JN710974|Norway|2008'
	'JN710975|Norway|1996'
	'JN710976|Norway|1997'
	'JN710977|Norway|1997'
	'JN710978|Norway|1997'
	'JN710980|Norway|1999'
	'JN710981|Norway|1993'
	'JN710982|Norway|2007'
	'JN710984|Norway|2007'
	'JN710985|Norway|2007'
	'JN710986|Norway|2007'
	'JN710987|Norway|2007'
	'JN710988|Norway|2008'
	'JN710989|Norway|2008'
	'JN710990|Norway|2008'
	'JN710991|Norway|2008'
	'JN710993|Norway|2008'
	'JN710994|Norway|2008'
	'JN710996|Norway|2009'
	'JN710997|Norway|2009'
	'JN710998|Norway|2009'
	'JN711000|Norway|2009'
	'JN711001|Norway|2010'
	'JN711002|Norway|1996'
	'JN711004|Norway|1998'
	'JN711005|Norway|2002'
	'JN711006|Norway|2003'
	'JN711007|Norway|2004'
	'JN711008|Norway|2004'
	'JN711009|NA|2004'
	'KU587559|Canada|2012-02-15'
	'KU587567|Canada|2012-06-13'
	'KU587575|Canada|2012-06-21'
	'KX424579|Canada|2013-10-07'
	'KX424585|Canada|2004-12-01'
	'KX823917|FaroeIslands|2012'
	'OQ310942|Norway|2013-10-29'
	'OQ310944|Norway|2013-06-21'
	'OQ310945|Norway|2013-06-24'
	'OQ310946|Norway|2014-05-02'
	'OQ310949|Norway|2014-12-04'
	'OQ310952|Norway|2015-04-27'
	'OQ310953|Norway|2015-06-10'
	'PP830733|USA|2016-11-08'
	'VR56|Canada|NA'
	'VR57|Canada|NA'
;
end;
begin trees;
	tree tree_1 = [&R] ('CA26-1|Canada|2021-10-05':2.0E-6,(((((((((((((((((((((('KX424579|Canada|2013-10-07'[&!rotate=false]:2.0E-6,'KU587559|Canada|2012-02-15'[&!rotate=false]:0.002391)[&label=81,!rotate=false]:2.0E-6,'KU587567|Canada|2012-06-13'[&!rotate=false]:1.0E-6)[&label=91,!rotate=false]:5.97E-4,(((('CA26-2|Canada|2021-10-05'[&!rotate=true]:1.0E-6,'CA35-2|Canada|2021-11-24'[&!rotate=true]:1.0…
end;
begin figtree;
	set appearance.backgroundColorAttribute="Default";
	set appearance.backgroundColour=#ffffff;
	set appearance.branchColorAttribute="User selection";
	set appearance.branchColorGradient=false;
	set appearance.branchLineWidth=3.0;
	set appearance.branchMinLineWidth=0.0;
	set appearance.branchWidthAttribute="Fixed";
	set appearance.foregroundColour=#000000;
	set appearance.hilightingGradient=false;
	set appearance.selectionColour=#2d3680;
	set branchLabels.colorAttribute="User selection";
	set branchLabels.displayAttribute="Branch times";
	set branchLabels.fontName=".AppleSystemUIFont";
	set branchLabels.fontSize=8;
	set branchLabels.fontStyle=0;
	set branchLabels.isShown=false;
	set branchLabels.significantDigits=4;
	set layout.expansion=663;
	set layout.layoutType="RECTILINEAR";
	set layout.zoom=0;
	set legend.attribute=null;
	set legend.fontSize=10.0;
	set legend.isShown=false;
	set legend.significantDigits=4;
	set nodeBars.barWidth=4.0;
	set nodeBars.displayAttribute=null;
	set nodeBars.isShown=false;
	set nodeLabels.colorAttribute="User selection";
	set nodeLabels.displayAttribute="Node ages";
	set nodeLabels.fontName=".AppleSystemUIFont";
	set nodeLabels.fontSize=8;
	set nodeLabels.fontStyle=0;
	set nodeLabels.isShown=false;
	set nodeLabels.significantDigits=4;
	set nodeShapeExternal.colourAttribute=null;
	set nodeShapeExternal.isShown=false;
	set nodeShapeExternal.minSize=10.0;
	set nodeShapeExternal.scaleType=Width;
	set nodeShapeExternal.shapeType=Circle;
	set nodeShapeExternal.size=4.0;
	set nodeShapeExternal.sizeAttribute=null;
	set nodeShapeInternal.colourAttribute=null;
	set nodeShapeInternal.isShown=false;
	set nodeShapeInternal.minSize=10.0;
	set nodeShapeInternal.scaleType=Width;
	set nodeShapeInternal.shapeType=Circle;
	set nodeShapeInternal.size=4.0;
	set nodeShapeInternal.sizeAttribute=null;
	set polarLayout.alignTipLabels=false;
	set polarLayout.angularRange=0;
	set polarLayout.rootAngle=0;
	set polarLayout.rootLength=100;
	set polarLayout.showRoot=true;
	set radialLayout.spread=0.0;
	set rectilinearLayout.alignTipLabels=false;
	set rectilinearLayout.curvature=0;
	set rectilinearLayout.rootLength=10000;
	set scale.offsetAge=0.0;
	set scale.rootAge=1.0;
	set scale.scaleFactor=1.0;
	set scale.scaleRoot=false;
	set scaleAxis.automaticScale=true;
	set scaleAxis.fontSize=8.0;
	set scaleAxis.isShown=false;
	set scaleAxis.lineWidth=1.0;
	set scaleAxis.majorTicks=1.0;
	set scaleAxis.minorTicks=0.5;
	set scaleAxis.origin=0.0;
	set scaleAxis.reverseAxis=false;
	set scaleAxis.showGrid=true;
	set scaleBar.automaticScale=true;
	set scaleBar.fontSize=18.0;
	set scaleBar.isShown=true;
	set scaleBar.lineWidth=3.0;
	set scaleBar.scaleRange=0.0;
	set tipLabels.colorAttribute="User selection";
	set tipLabels.displayAttribute="Names";
	set tipLabels.fontName=".AppleSystemUIFont";
	set tipLabels.fontSize=18;
	set tipLabels.fontStyle=0;
	set tipLabels.isShown=true;
	set tipLabels.significantDigits=4;
	set trees.order=true;
	set trees.orderType="increasing";
	set trees.rooting=true;
	set trees.rootingType="Midpoint";
	set trees.transform=false;
	set trees.transformType="cladogram";
end;
