## Supplemental File 5 for "Target-enrichment sequencing reveals intergenotypic reassortment of infectious salmon anaemia virus in Atlantic Canada"

#NEXUS
begin taxa;
	dimensions ntax=252;
	taxlabels
	'AF429986|USA|2001'
	'AF429988|UnitedKingdom|1998'
	'AY744392|Norway|2004'
	'AY853917|FaroeIslands|2002'
	'AY853918|FaroeIslands|2002'
	'AY853919|Canada|2003'
	'AY853920|Norway|1997'
	'AY853921|Norway|1998'
	'AY853922|Norway|1993'
	'AY853923|Norway|2002'
	'AY853924|Norway|2003'
	'AY853926|Norway|1997'
	'AY853927|Norway|1997'
	'AY853928|Norway|2004'
	'AY853929|Norway|1997'
	'AY853930|Norway|1989'
	'AY853931|Norway|2000'
	'AY853934|Norway|1991'
	'AY853935|Norway|2001'
	'AY853936|Norway|2002'
	'AY853937|Norway|2001'
	'AY853939|Norway|2000'
	'AY853940|Norway|1992'
	'AY853942|Norway|1987'
	'AY853943|Norway|2004'
	'AY853944|Norway|2001'
	'AY853946|Norway|2000'
	'AY853948|Norway|2004'
	'AY853949|Norway|2000'
	'AY853950|Norway|1999'
	'AY853951|Norway|1997'
	'AY853952|Norway|1996'
	'AY853954|Norway|1999'
	'AY853955|Norway|2003'
	'AY853956|Norway|1996'
	'AY853957|Norway|1989'
	'AY853958|Norway|1998'
	'AY853959|Norway|1998'
	'AY853960|Norway|1998'
	'AY853961|Norway|1998'
	'AY853962|Norway|1999'
	'AY853963|Norway|1996'
	'AY853964|Norway|2003'
	'AY853965|Norway|1999'
	'AY853966|Norway|1999'
	'AY853967|Norway|1993'
	'AY853968|Norway|1996'
	'CA10|Canada|2021-06-02'[&!color=#ff0000]
	'CA12|Canada|2021-03-30'[&!color=#ff0000]
	'CA13|Canada|2021-12-15'[&!color=#ff0000]
	'CA14|Canada|2024-01-04'[&!color=#ff0000]
	'CA15|Canada|2021-05-06'[&!color=#ff0000]
	'CA16|Canada|2021-07-14'[&!color=#ff0000]
	'CA17|Canada|2021-12-15'[&!color=#ff0000]
	'CA18|Canada|2022-03-16'[&!color=#ff0000]
	'CA19|Canada|2022-03-16'[&!color=#ff0000]
	'CA1|Canada|2021-04-13'[&!color=#ff0000]
	'CA20|Canada|2021-05-06'[&!color=#ff0000]
	'CA22|Canada|2022-03-16'[&!color=#ff0000]
	'CA23|Canada|2021-04-21'[&!color=#ff0000]
	'CA25|Canada|2021-06-02'[&!color=#ff0000]
	'CA26-1|Canada|2021-10-05'[&!color=#ff0000]
	'CA26-2|Canada|2021-10-05'[&!color=#ff0000]
	'CA29|Canada|2021-10-05'[&!color=#ff0000]
	'CA2|Canada|2021-06-29'[&!color=#ff0000]
	'CA33|Canada|2021-11-24'[&!color=#ff0000]
	'CA34|Canada|2021-05-13'[&!color=#ff0000]
	'CA35-1|Canada|2021-11-24'[&!color=#ff0000]
	'CA35-2|Canada|2021-11-24'[&!color=#ff0000]
	'CA36|Canada|2021-05-13'[&!color=#ff0000]
	'CA3|Canada|2021-05-17'[&!color=#ff0000]
	'CA42|Canada|2021-09-08'[&!color=#ff0000]
	'CA4|Canada|2021-06-02'[&!color=#ff0000]
	'CA8|Canada|2021-05-13'[&!color=#ff0000]
	'CA9|Canada|2021-05-19'[&!color=#ff0000]
	'DQ440506|Canada|1998'
	'DQ440507|Canada|2002'
	'DQ440508|Canada|2001'
	'DQ465043|Canada|1998'
	'DQ465045|Canada|2002'
	'DQ465046|Chile|1999'
	'DQ465047|Canada|2001'
	'DQ785232|Norway|1989'
	'DQ785233|Norway|1989'
	'DQ785234|Norway|1990'
	'DQ785238|Norway|1997'
	'DQ785240|Norway|1995'
	'DQ785241|Norway|1993'
	'DQ785242|Norway|1997'
	'DQ785243|Norway|1994'
	'DQ785244|Norway|1996'
	'EF217314|Canada|2000'
	'EF432567|Canada|2004'
	'EU118819|Norway|2006'
	'EU130923|Chile|2007'
	'EU449765|Chile|2007-10-23'
	'EU449766|Chile|2007'
	'EU449767|Chile|2007'
	'EU449768|Chile|2007-10'
	'EU552491|Chile|2007-11'
	'EU849005|Chile|2008-04'
	'EU849006|Chile|2007-11'
	'EU849007|Chile|2008-04'
	'EU849008|Chile|2007-11'
	'EU849009|Chile|2007-11'
	'EU849010|Chile|2008-05'
	'EU849011|Chile|2008-05'
	'EU851042|Chile|2008'
	'EU851044|Norway|2005'
	'FJ592133|Chile|2008'
	'FJ592134|Chile|2008'
	'FJ592135|Chile|2008'
	'FJ592136|Chile|2008'
	'FJ592137|Chile|2008'
	'FJ592138|Chile|2008'
	'FJ592139|Chile|2008'
	'FJ592140|Chile|2008'
	'FJ592141|Chile|2008'
	'FJ592142|Chile|2008'
	'FJ592143|Chile|2008'
	'FJ592144|Chile|2008'
	'FJ592145|Chile|2008'
	'FJ592146|Chile|2008'
	'FJ592147|Chile|2008'
	'FJ592148|Chile|2008'
	'FJ592149|Chile|2008'
	'FJ592150|Chile|2008'
	'FJ592151|Chile|2008'
	'FJ592152|Chile|2008'
	'FJ592153|Chile|2008'
	'FJ592154|Chile|2008'
	'FJ592155|Chile|2008'
	'FJ592156|Chile|2008'
	'FJ592157|Chile|2008'
	'FJ592158|Chile|2008'
	'FJ592159|Chile|2008'
	'FJ592160|Chile|2008'
	'FJ592161|Chile|2008'
	'FJ592162|Chile|2008'
	'FJ592163|Chile|2008'
	'FJ592164|Chile|2008'
	'FJ592165|Chile|2008'
	'FJ592166|Chile|2008'
	'FJ592167|Chile|2008'
	'FJ592168|Chile|2008'
	'FJ594338|Norway|2005'
	'FN687364|Norway|2007-06-12'
	'FN687367|Norway|2007-10-26'
	'FN687371|Norway|2007-10-26'
	'FN687372|Norway|2007-10-26'
	'FN687373|Norway|2007-10-26'
	'FN687374|Norway|2007-10-26'
	'FN687376|Norway|2007-12-06'
	'FN687379|Norway|2008-01-25'
	'FN687383|Norway|2008-05-07'
	'FN687388|Norway|2008-05-09'
	'FN687392|Norway|2008-06-03'
	'FN687401|Norway|2008-06-10'
	'FN687423|Norway|2008-04-30'
	'GU830899|Chile|2009'
	'GU830907|Chile|2009'
	'HQ011266|Chile|2007'
	'JN711010|UnitedKingdom|2008'
	'JN711011|Chile|2008'
	'JN711012|Chile|2008'
	'JN711013|Chile|2008'
	'JN711014|Norway|2005'
	'JN711016|Norway|2005'
	'JN711017|Norway|2006'
	'JN711018|Norway|2010'
	'JN711019|Norway|2011'
	'JN711020|Norway|2011'
	'JN711021|Norway|2011'
	'JN711022|Norway|2008'
	'JN711023|Norway|2010'
	'JN711024|Norway|2004'
	'JN711025|Norway|2005'
	'JN711026|Norway|2005'
	'JN711027|Norway|2008'
	'JN711028|Norway|2007'
	'JN711030|Norway|2008'
	'JN711031|Norway|2008'
	'JN711032|Norway|2009'
	'JN711033|Norway|2009'
	'JN711034|Norway|2005'
	'JN711035|Norway|2008'
	'JN711036|Norway|2007'
	'JN711037|Norway|2007'
	'JN711038|Norway|2007'
	'JN711039|Norway|2007'
	'JN711040|Norway|2007'
	'JN711041|Norway|2008'
	'JN711049|Norway|2009'
	'JN711051|Norway|2009'
	'JN711052|Norway|2009'
	'JN711053|Norway|2009'
	'JN711055|Norway|2004'
	'JN711056|NA|2004'
	'KF051901|Chile|2013-04'
	'KF051902|Chile|2013-04'
	'KF051905|Chile|2013-04'
	'KF051906|Chile|2013-04'
	'KF051908|Chile|2013-04'
	'KF051910|Chile|2013-04'
	'KP719206|Chile|2014'
	'KP719207|Chile|2014'
	'KU587560|Canada|2012-02-15'
	'KU587568|Canada|2012-06-13'
	'KU587576|Canada|2012-06-21'
	'KX424580|Canada|2013-10-07'
	'KX823919|FaroeIslands|2012'
	'KX823920|FaroeIslands|2014'
	'MF313960|Chile|2013'
	'MF313962|Chile|2009'
	'MF313963|Chile|2013-05'
	'MF313965|Chile|2015'
	'MF313966|Chile|2016'
	'MF313967|Chile|2010'
	'MF313968|Chile|2010-12-05'
	'MF313969|Chile|2011-06-08'
	'MF313970|Chile|2011-10-24'
	'MF313971|Chile|2011-11-14'
	'MF313991|Chile|2015-06-18'
	'MF313997|Chile|2015-06-21'
	'MF313998|Chile|2015-06-21'
	'MF314003|Chile|2016-12-01'
	'MH708661|UnitedKingdom|2009'
	'MH708662|Canada|2004'
	'MH708663|Canada|2008'
	'MH708664|Canada|1999'
	'MH708665|Norway|1992'
	'MH708667|Norway|1990'
	'MH794625|Norway|2012'
	'MH794626|Norway|2012'
	'MH794627|Norway|2012'
	'MH794629|Norway|2012'
	'MH794630|Norway|2012'
	'MH794631|Norway|2012'
	'OK166560|Canada|2020'
	'OQ310954|Norway|2013-10-29'
	'OQ310956|Norway|2013-06-21'
	'OQ310957|Norway|2013-06-24'
	'OQ310958|Norway|2014-05-02'
	'OQ310959|Norway|2014-05-19'
	'OQ310960|Norway|2014-09-30'
	'OQ310962|Norway|2015-02-17'
	'OQ310963|Norway|2015-04-10'
	'OQ310965|Norway|2015-06-10'
	'PP830734|USA|2016-11-08'
	'PP830741|USA|2016-11-08'
	'VR56|Canada|NA'
	'VR57|Canada|NA'
;
end;
begin trees;
	tree tree_1 = [&R] ('OK166560|Canada|2020':0.004922,'KX424580|Canada|2013-10-07':8.79E-4,((((('KU587576|Canada|2012-06-21':0.008099,((((((((((((('MH794630|Norway|2012':0.00278,'MH794626|Norway|2012':0.002443)[&label=87]:0.001632,(('JN711038|Norway|2007':0.002402,'JN711036|Norway|2007':1.0E-6)[&label=100]:7.93E-4,('AY853964|Norway|2003':1.0E-6,'OQ310958|Norway|2014-05-02':8.12E-4)[&label=100]:7.97…
end;
begin figtree;
	set appearance.backgroundColorAttribute="Default";
	set appearance.backgroundColour=#ffffff;
	set appearance.branchColorAttribute="User selection";
	set appearance.branchColorGradient=false;
	set appearance.branchLineWidth=3.0;
	set appearance.branchMinLineWidth=0.0;
	set appearance.branchWidthAttribute="Fixed";
	set appearance.foregroundColour=#000000;
	set appearance.hilightingGradient=false;
	set appearance.selectionColour=#2d3680;
	set branchLabels.colorAttribute="User selection";
	set branchLabels.displayAttribute="Branch times";
	set branchLabels.fontName=".AppleSystemUIFont";
	set branchLabels.fontSize=8;
	set branchLabels.fontStyle=0;
	set branchLabels.isShown=false;
	set branchLabels.significantDigits=4;
	set layout.expansion=277;
	set layout.layoutType="RECTILINEAR";
	set layout.zoom=0;
	set legend.attribute=null;
	set legend.fontSize=10.0;
	set legend.isShown=false;
	set legend.significantDigits=4;
	set nodeBars.barWidth=4.0;
	set nodeBars.displayAttribute=null;
	set nodeBars.isShown=false;
	set nodeLabels.colorAttribute="User selection";
	set nodeLabels.displayAttribute="Node ages";
	set nodeLabels.fontName=".AppleSystemUIFont";
	set nodeLabels.fontSize=8;
	set nodeLabels.fontStyle=0;
	set nodeLabels.isShown=false;
	set nodeLabels.significantDigits=4;
	set nodeShapeExternal.colourAttribute=null;
	set nodeShapeExternal.isShown=false;
	set nodeShapeExternal.minSize=10.0;
	set nodeShapeExternal.scaleType=Width;
	set nodeShapeExternal.shapeType=Circle;
	set nodeShapeExternal.size=4.0;
	set nodeShapeExternal.sizeAttribute=null;
	set nodeShapeInternal.colourAttribute=null;
	set nodeShapeInternal.isShown=false;
	set nodeShapeInternal.minSize=10.0;
	set nodeShapeInternal.scaleType=Width;
	set nodeShapeInternal.shapeType=Circle;
	set nodeShapeInternal.size=4.0;
	set nodeShapeInternal.sizeAttribute=null;
	set polarLayout.alignTipLabels=false;
	set polarLayout.angularRange=0;
	set polarLayout.rootAngle=0;
	set polarLayout.rootLength=100;
	set polarLayout.showRoot=true;
	set radialLayout.spread=0.0;
	set rectilinearLayout.alignTipLabels=true;
	set rectilinearLayout.curvature=0;
	set rectilinearLayout.rootLength=10000;
	set scale.offsetAge=0.0;
	set scale.rootAge=1.0;
	set scale.scaleFactor=1.0;
	set scale.scaleRoot=false;
	set scaleAxis.automaticScale=true;
	set scaleAxis.fontSize=8.0;
	set scaleAxis.isShown=false;
	set scaleAxis.lineWidth=1.0;
	set scaleAxis.majorTicks=1.0;
	set scaleAxis.minorTicks=0.5;
	set scaleAxis.origin=0.0;
	set scaleAxis.reverseAxis=false;
	set scaleAxis.showGrid=true;
	set scaleBar.automaticScale=true;
	set scaleBar.fontSize=18.0;
	set scaleBar.isShown=true;
	set scaleBar.lineWidth=3.0;
	set scaleBar.scaleRange=0.0;
	set tipLabels.colorAttribute="User selection";
	set tipLabels.displayAttribute="Names";
	set tipLabels.fontName=".AppleSystemUIFont";
	set tipLabels.fontSize=18;
	set tipLabels.fontStyle=0;
	set tipLabels.isShown=true;
	set tipLabels.significantDigits=4;
	set trees.order=true;
	set trees.orderType="increasing";
	set trees.rooting=true;
	set trees.rootingType="Midpoint";
	set trees.transform=false;
	set trees.transformType="cladogram";
end;
