## Supplemental File 6 for "Target-enrichment sequencing reveals intergenotypic reassortment of infectious salmon anaemia virus in Atlantic Canada"

#NEXUS
begin taxa;
	dimensions ntax=621;
	taxlabels
	'AF283995|Canada|1998'
	'AF283997|UnitedKingdom|1998'
	'AF283998|Norway|1990'
	'AF294870|Canada|1998'
	'AF294876|Canada|1998'
	'AF294879|Chile|1999'
	'AF294881|Canada|2000'
	'AF294882|Norway|1992'
	'AF302799|Norway|1998'
	'AF302800|Canada|1997'
	'AF302801|Norway|1993'
	'AF302802|UnitedKingdom|1998'
	'AF302803|Norway|1999'
	'AF309075|Norway|1993'
	'AF364869|Norway|1996'
	'AF364871|Norway|1998'
	'AF364872|Norway|1997'
	'AF364873|Norway|1995'
	'AF364874|Norway|1998'
	'AF364875|Norway|1997'
	'AF364876|Norway|1999'
	'AF364877|Norway|1998'
	'AF364878|Norway|1999'
	'AF364879|Norway|1997'
	'AF364880|Norway|2000'
	'AF364882|Norway|2000'
	'AF364884|Norway|2000'
	'AF364885|Norway|1997'
	'AF364886|Norway|1996'
	'AF364887|Norway|1998'
	'AF364888|Norway|1999'
	'AF364890|Norway|2000'
	'AF364891|Norway|1996'
	'AF364892|Norway|2000'
	'AF364894|Norway|1991'
	'AF364895|Norway|1993'
	'AF364896|Norway|1999'
	'AF364897|Norway|1997'
	'AF378179|Norway|1998'
	'AF378180|Norway|1999'
	'AF378181|Norway|1997'
	'AF388581|UnitedKingdom|1998'
	'AF391126|UnitedKingdom|1998'
	'AF526263|FaroeIslands|2002'
	'AJ276859|UnitedKingdom|1998'
	'AM941715|Chile|2007'
	'AY059402|USA|2001'
	'AY062033|Canada|2001'
	'AY127876|Norway|2001'
	'AY127877|Norway|2001'
	'AY127879|Norway|2001'
	'AY127880|Norway|2002'
	'AY127882|Norway|1989'
	'AY601904|Canada|2003'
	'AY744393|Norway|2004'
	'AY963263|Canada|2004'
	'AY963264|Canada|2002'
	'AY963265|Canada|2002'
	'AY963266|Canada|2001'
	'AY971656|FaroeIslands|2002'
	'AY971657|FaroeIslands|2002'
	'AY971660|Norway|2004'
	'AY971661|Norway|2003'
	'AY971663|Norway|2002'
	'AY971664|Norway|2003'
	'AY971665|Norway|2003'
	'AY971666|Norway|2004'
	'AY971667|Norway|2004'
	'AY973178|Norway|2004'
	'AY973181|Norway|2004'
	'AY973183|Norway|2003'
	'AY973184|Norway|2003'
	'AY973185|Norway|2004'
	'AY973186|Norway|2004'
	'AY973189|Norway|2004'
	'AY973190|Norway|2004'
	'AY973192|Norway|2004'
	'AY973194|NA|2004'
	'CA10|Canada|2021-06-02'[&!color=#ff0000,Authors="NA",Cage.number="6",Cleaned_IsolateStrain="NA",Collection_Date="NA",Collection_Date_parsed="2/6/21",Company="NA",CompanyMostRecent="NA",CompanyOnTestDate="NA",Conflicting_info="NA",CountryCorrected="Canada",CountryPreCleaned="Canada",County="NA",CountyParsed="NA",Ct.value="NA",Customer.responsible="NA",Date.of.first.PCR.pos="NA",Date.of.transfer.t…
	'CA12|Canada|2021-03-30'[&!color=#ff0000,Authors="NA",Cage.number="10",Cleaned_IsolateStrain="NA",Collection_Date="NA",Collection_Date_parsed="30/03/2021",Company="NA",CompanyMostRecent="NA",CompanyOnTestDate="NA",Conflicting_info="NA",CountryCorrected="Canada",CountryPreCleaned="Canada",County="NA",CountyParsed="NA",Ct.value="NA",Customer.responsible="NA",Date.of.first.PCR.pos="NA",Date.of.trans…
	'CA13|Canada|2021-12-15'[&!color=#ff0000,Authors="NA",Cage.number="12",Cleaned_IsolateStrain="NA",Collection_Date="NA",Collection_Date_parsed="15/12/2021",Company="NA",CompanyMostRecent="NA",CompanyOnTestDate="NA",Conflicting_info="NA",CountryCorrected="Canada",CountryPreCleaned="Canada",County="NA",CountyParsed="NA",Ct.value="NA",Customer.responsible="NA",Date.of.first.PCR.pos="NA",Date.of.trans…
	'CA14|Canada|2024-01-04'[&!color=#ff0000,Authors="NA",Cage.number="4",Cleaned_IsolateStrain="NA",Collection_Date="NA",Collection_Date_parsed="4/1/24",Company="NA",CompanyMostRecent="NA",CompanyOnTestDate="NA",Conflicting_info="NA",CountryCorrected="Canada",CountryPreCleaned="Canada",County="NA",CountyParsed="NA",Ct.value="NA",Customer.responsible="NA",Date.of.first.PCR.pos="NA",Date.of.transfer.t…
	'CA15|Canada|2021-05-06'[&!color=#ff0000,Authors="NA",Cage.number="5",Cleaned_IsolateStrain="NA",Collection_Date="NA",Collection_Date_parsed="6/5/21",Company="NA",CompanyMostRecent="NA",CompanyOnTestDate="NA",Conflicting_info="NA",CountryCorrected="Canada",CountryPreCleaned="Canada",County="NA",CountyParsed="NA",Ct.value="NA",Customer.responsible="NA",Date.of.first.PCR.pos="NA",Date.of.transfer.t…
	'CA16|Canada|2021-07-14'[&!color=#ff0000,Authors="NA",Cage.number="11",Cleaned_IsolateStrain="NA",Collection_Date="NA",Collection_Date_parsed="14/07/2021",Company="NA",CompanyMostRecent="NA",CompanyOnTestDate="NA",Conflicting_info="NA",CountryCorrected="Canada",CountryPreCleaned="Canada",County="NA",CountyParsed="NA",Ct.value="NA",Customer.responsible="NA",Date.of.first.PCR.pos="NA",Date.of.trans…
	'CA17|Canada|2021-12-15'[&!color=#ff0000,Authors="NA",Cage.number="12",Cleaned_IsolateStrain="NA",Collection_Date="NA",Collection_Date_parsed="15/12/2021",Company="NA",CompanyMostRecent="NA",CompanyOnTestDate="NA",Conflicting_info="NA",CountryCorrected="Canada",CountryPreCleaned="Canada",County="NA",CountyParsed="NA",Ct.value="NA",Customer.responsible="NA",Date.of.first.PCR.pos="NA",Date.of.trans…
	'CA18|Canada|2022-03-16'[&!color=#ff0000,Authors="NA",Cage.number="11",Cleaned_IsolateStrain="NA",Collection_Date="NA",Collection_Date_parsed="16/03/2022",Company="NA",CompanyMostRecent="NA",CompanyOnTestDate="NA",Conflicting_info="NA",CountryCorrected="Canada",CountryPreCleaned="Canada",County="NA",CountyParsed="NA",Ct.value="NA",Customer.responsible="NA",Date.of.first.PCR.pos="NA",Date.of.trans…
	'CA19|Canada|2022-03-16'[&!color=#ff0000,Authors="NA",Cage.number="26",Cleaned_IsolateStrain="NA",Collection_Date="NA",Collection_Date_parsed="16/03/2022",Company="NA",CompanyMostRecent="NA",CompanyOnTestDate="NA",Conflicting_info="NA",CountryCorrected="Canada",CountryPreCleaned="Canada",County="NA",CountyParsed="NA",Ct.value="NA",Customer.responsible="NA",Date.of.first.PCR.pos="NA",Date.of.trans…
	'CA1|Canada|2021-04-13'[&!color=#ff0000,Authors="NA",Cage.number="7",Cleaned_IsolateStrain="NA",Collection_Date="NA",Collection_Date_parsed="13/04/2021",Company="NA",CompanyMostRecent="NA",CompanyOnTestDate="NA",Conflicting_info="NA",CountryCorrected="Canada",CountryPreCleaned="Canada",County="NA",CountyParsed="NA",Ct.value="NA",Customer.responsible="NA",Date.of.first.PCR.pos="NA",Date.of.transfe…
	'CA20|Canada|2021-05-06'[&!color=#ff0000,Authors="NA",Cage.number="2",Cleaned_IsolateStrain="NA",Collection_Date="NA",Collection_Date_parsed="6/5/21",Company="NA",CompanyMostRecent="NA",CompanyOnTestDate="NA",Conflicting_info="NA",CountryCorrected="Canada",CountryPreCleaned="Canada",County="NA",CountyParsed="NA",Ct.value="NA",Customer.responsible="NA",Date.of.first.PCR.pos="NA",Date.of.transfer.t…
	'CA22|Canada|2022-03-16'[&!color=#ff0000,Authors="NA",Cage.number="10",Cleaned_IsolateStrain="NA",Collection_Date="NA",Collection_Date_parsed="16/03/2022",Company="NA",CompanyMostRecent="NA",CompanyOnTestDate="NA",Conflicting_info="NA",CountryCorrected="Canada",CountryPreCleaned="Canada",County="NA",CountyParsed="NA",Ct.value="NA",Customer.responsible="NA",Date.of.first.PCR.pos="NA",Date.of.trans…
	'CA23|Canada|2021-04-21'[&!color=#ff0000,Authors="NA",Cage.number="11",Cleaned_IsolateStrain="NA",Collection_Date="NA",Collection_Date_parsed="21/04/2021",Company="NA",CompanyMostRecent="NA",CompanyOnTestDate="NA",Conflicting_info="NA",CountryCorrected="Canada",CountryPreCleaned="Canada",County="NA",CountyParsed="NA",Ct.value="NA",Customer.responsible="NA",Date.of.first.PCR.pos="NA",Date.of.trans…
	'CA25|Canada|2021-06-02'[&!color=#ff0000,Authors="NA",Cage.number="2",Cleaned_IsolateStrain="NA",Collection_Date="NA",Collection_Date_parsed="2/6/21",Company="NA",CompanyMostRecent="NA",CompanyOnTestDate="NA",Conflicting_info="NA",CountryCorrected="Canada",CountryPreCleaned="Canada",County="NA",CountyParsed="NA",Ct.value="NA",Customer.responsible="NA",Date.of.first.PCR.pos="NA",Date.of.transfer.t…
	'CA26-1|Canada|2021-10-05'[&!color=#ff0000,Authors="NA",Cage.number="7",Cleaned_IsolateStrain="NA",Collection_Date="NA",Collection_Date_parsed="5/10/21",Company="NA",CompanyMostRecent="NA",CompanyOnTestDate="NA",Conflicting_info="NA",CountryCorrected="Canada",CountryPreCleaned="Canada",County="NA",CountyParsed="NA",Ct.value="NA",Customer.responsible="NA",Date.of.first.PCR.pos="NA",Date.of.transfe…
	'CA26-2|Canada|2021-10-05'[&!color=#ff0000,Authors="NA",Cage.number="7",Cleaned_IsolateStrain="NA",Collection_Date="NA",Collection_Date_parsed="5/10/21",Company="NA",CompanyMostRecent="NA",CompanyOnTestDate="NA",Conflicting_info="NA",CountryCorrected="Canada",CountryPreCleaned="Canada",County="NA",CountyParsed="NA",Ct.value="NA",Customer.responsible="NA",Date.of.first.PCR.pos="NA",Date.of.transfe…
	'CA29|Canada|2021-10-05'[&!color=#ff0000,Authors="NA",Cage.number="7",Cleaned_IsolateStrain="NA",Collection_Date="NA",Collection_Date_parsed="5/10/21",Company="NA",CompanyMostRecent="NA",CompanyOnTestDate="NA",Conflicting_info="NA",CountryCorrected="Canada",CountryPreCleaned="Canada",County="NA",CountyParsed="NA",Ct.value="NA",Customer.responsible="NA",Date.of.first.PCR.pos="NA",Date.of.transfer.…
	'CA2|Canada|2021-06-29'[&!color=#ff0000,Authors="NA",Cage.number="5",Cleaned_IsolateStrain="NA",Collection_Date="NA",Collection_Date_parsed="29/06/2021",Company="NA",CompanyMostRecent="NA",CompanyOnTestDate="NA",Conflicting_info="NA",CountryCorrected="Canada",CountryPreCleaned="Canada",County="NA",CountyParsed="NA",Ct.value="NA",Customer.responsible="NA",Date.of.first.PCR.pos="NA",Date.of.transfe…
	'CA33|Canada|2021-11-24'[&!color=#ff0000,Authors="NA",Cage.number="8",Cleaned_IsolateStrain="NA",Collection_Date="NA",Collection_Date_parsed="24/11/2021",Company="NA",CompanyMostRecent="NA",CompanyOnTestDate="NA",Conflicting_info="NA",CountryCorrected="Canada",CountryPreCleaned="Canada",County="NA",CountyParsed="NA",Ct.value="NA",Customer.responsible="NA",Date.of.first.PCR.pos="NA",Date.of.transf…
	'CA34|Canada|2021-05-13'[&!color=#ff0000,Authors="NA",Cage.number="10",Cleaned_IsolateStrain="NA",Collection_Date="NA",Collection_Date_parsed="13/05/2021",Company="NA",CompanyMostRecent="NA",CompanyOnTestDate="NA",Conflicting_info="NA",CountryCorrected="Canada",CountryPreCleaned="Canada",County="NA",CountyParsed="NA",Ct.value="NA",Customer.responsible="NA",Date.of.first.PCR.pos="NA",Date.of.trans…
	'CA35-1|Canada|2021-11-24'[&!color=#ff0000,Authors="NA",Cage.number="9",Cleaned_IsolateStrain="NA",Collection_Date="NA",Collection_Date_parsed="24/11/2021",Company="NA",CompanyMostRecent="NA",CompanyOnTestDate="NA",Conflicting_info="NA",CountryCorrected="Canada",CountryPreCleaned="Canada",County="NA",CountyParsed="NA",Ct.value="NA",Customer.responsible="NA",Date.of.first.PCR.pos="NA",Date.of.tran…
	'CA35-2|Canada|2021-11-24'[&!color=#ff0000,Authors="NA",Cage.number="9",Cleaned_IsolateStrain="NA",Collection_Date="NA",Collection_Date_parsed="24/11/2021",Company="NA",CompanyMostRecent="NA",CompanyOnTestDate="NA",Conflicting_info="NA",CountryCorrected="Canada",CountryPreCleaned="Canada",County="NA",CountyParsed="NA",Ct.value="NA",Customer.responsible="NA",Date.of.first.PCR.pos="NA",Date.of.tran…
	'CA36|Canada|2021-05-13'[&!color=#ff0000,Authors="NA",Cage.number="7",Cleaned_IsolateStrain="NA",Collection_Date="NA",Collection_Date_parsed="13/05/2021",Company="NA",CompanyMostRecent="NA",CompanyOnTestDate="NA",Conflicting_info="NA",CountryCorrected="Canada",CountryPreCleaned="Canada",County="NA",CountyParsed="NA",Ct.value="NA",Customer.responsible="NA",Date.of.first.PCR.pos="NA",Date.of.transf…
	'CA3|Canada|2021-05-17'[&!color=#ff0000,Authors="NA",Cage.number="5",Cleaned_IsolateStrain="NA",Collection_Date="NA",Collection_Date_parsed="17/05/2021",Company="NA",CompanyMostRecent="NA",CompanyOnTestDate="NA",Conflicting_info="NA",CountryCorrected="Canada",CountryPreCleaned="Canada",County="NA",CountyParsed="NA",Ct.value="NA",Customer.responsible="NA",Date.of.first.PCR.pos="NA",Date.of.transfe…
	'CA40|Canada|2021-08-10'[&!color=#ff0000,Authors="NA",Cage.number="7",Cleaned_IsolateStrain="NA",Collection_Date="NA",Collection_Date_parsed="10/8/21",Company="NA",CompanyMostRecent="NA",CompanyOnTestDate="NA",Conflicting_info="NA",CountryCorrected="Canada",CountryPreCleaned="Canada",County="NA",CountyParsed="NA",Ct.value="NA",Customer.responsible="NA",Date.of.first.PCR.pos="NA",Date.of.transfer.…
	'CA42|Canada|2021-09-08'[&!color=#ff0000,Authors="NA",Cage.number="4",Cleaned_IsolateStrain="NA",Collection_Date="NA",Collection_Date_parsed="8/9/21",Company="NA",CompanyMostRecent="NA",CompanyOnTestDate="NA",Conflicting_info="NA",CountryCorrected="Canada",CountryPreCleaned="Canada",County="NA",CountyParsed="NA",Ct.value="NA",Customer.responsible="NA",Date.of.first.PCR.pos="NA",Date.of.transfer.t…
	'CA4|Canada|2021-06-02'[&!color=#ff0000,Authors="NA",Cage.number="7",Cleaned_IsolateStrain="NA",Collection_Date="NA",Collection_Date_parsed="2/6/21",Company="NA",CompanyMostRecent="NA",CompanyOnTestDate="NA",Conflicting_info="NA",CountryCorrected="Canada",CountryPreCleaned="Canada",County="NA",CountyParsed="NA",Ct.value="NA",Customer.responsible="NA",Date.of.first.PCR.pos="NA",Date.of.transfer.to…
	'CA8|Canada|2021-05-13'[&!color=#ff0000,Authors="NA",Cage.number="15",Cleaned_IsolateStrain="NA",Collection_Date="NA",Collection_Date_parsed="13/05/2021",Company="NA",CompanyMostRecent="NA",CompanyOnTestDate="NA",Conflicting_info="NA",CountryCorrected="Canada",CountryPreCleaned="Canada",County="NA",CountyParsed="NA",Ct.value="NA",Customer.responsible="NA",Date.of.first.PCR.pos="NA",Date.of.transf…
	'CA9|Canada|2021-05-19'[&!color=#ff0000,Authors="NA",Cage.number="11",Cleaned_IsolateStrain="NA",Collection_Date="NA",Collection_Date_parsed="19/05/2021",Company="NA",CompanyMostRecent="NA",CompanyOnTestDate="NA",Conflicting_info="NA",CountryCorrected="Canada",CountryPreCleaned="Canada",County="NA",CountyParsed="NA",Ct.value="NA",Customer.responsible="NA",Date.of.first.PCR.pos="NA",Date.of.transf…
	'DQ108598|Norway|2005'
	'DQ108602|Norway|2004'
	'DQ108603|Norway|2004'
	'DQ108604|Norway|2004'
	'DQ108606|Norway|2005'
	'DQ108608|Norway|2005'
	'DQ108609|Norway|2005'
	'DQ108610|Norway|2005'
	'DQ108611|Norway|2004'
	'DQ785245|Norway|1996'
	'DQ785255|Norway|1993'
	'DQ785256|Norway|1997'
	'DQ785258|Norway|1996'
	'EU118820|Norway|2006'
	'EU271682|Chile|2007-10-23'
	'EU625666|Chile|2007-10'
	'EU625667|Chile|2007-11'
	'EU625668|Chile|2007-10'
	'EU625669|Chile|2007-11'
	'EU625670|Chile|2007'
	'EU625671|Chile|2007'
	'EU625672|Chile|2008'
	'EU625673|Chile|2007-11'
	'EU625674|Chile|2007-10'
	'EU625675|Chile|2007-10'
	'EU625676|Chile|2007-11'
	'EU625677|Chile|2007-11'
	'EU625679|Chile|2007-11'
	'EU625680|Chile|2007-11'
	'EU625681|Chile|2007-11'
	'EU849013|Chile|2008-04'
	'EU849014|Chile|2007-11'
	'EU849015|Chile|2007-11'
	'EU849016|Chile|2007-11'
	'EU849017|Chile|2008-05'
	'EU849018|Chile|2008-05'
	'FJ178189|UnitedKingdom|2007'
	'FJ477897|Chile|2008'
	'FJ594282|Chile|2008'
	'FJ594283|Chile|2008'
	'FJ594284|Chile|2008'
	'FJ594285|Chile|2008'
	'FJ594286|Chile|2008'
	'FJ594287|Chile|2008'
	'FJ594288|Chile|2008'
	'FJ594292|Chile|2008'
	'FJ594293|Chile|2008'
	'FJ594294|Chile|2008'
	'FJ594295|Chile|2008'
	'FJ594296|Chile|2008'
	'FJ594297|Chile|2008'
	'FJ594298|Chile|2008'
	'FJ594299|Chile|2008'
	'FJ594300|Chile|2008'
	'FJ594301|Chile|2008'
	'FJ594302|Chile|2008'
	'FJ594303|Chile|2008'
	'FJ594305|Chile|2008'
	'FJ594306|Chile|2008'
	'FJ594307|Chile|2008'
	'FJ594308|Chile|2008'
	'FJ594309|Chile|2008'
	'FJ594310|Chile|2008'
	'FJ594311|Chile|2008'
	'FJ594312|Chile|2008'
	'FJ594313|Chile|2008'
	'FJ594315|Chile|2008'
	'FJ594316|Chile|2008'
	'FJ594318|Chile|2008'
	'FJ594319|Chile|2008'
	'FJ594320|Chile|2008'
	'FJ594321|Chile|2008'
	'FJ594322|Chile|2008'
	'FJ594323|Chile|2008'
	'FJ594324|Chile|2008'
	'FJ594325|Chile|2008'
	'FJ594326|Chile|2008'
	'FJ594327|Chile|2008'
	'FJ594328|Chile|2008'
	'FJ594329|Chile|2008'
	'FJ594330|Chile|2008'
	'FJ594332|Chile|2008'
	'FJ594333|Chile|2008'
	'FM203240|Norway|2003'
	'FM203241|Norway|2003'
	'FM203242|Norway|2003'
	'FM203243|Norway|2003'
	'FM203247|Norway|2004'
	'FM203248|Norway|2004'
	'FM203250|Norway|2004'
	'FM203256|Norway|2004'
	'FM203260|Norway|2004'
	'FM203261|Norway|2004'
	'FM203262|Norway|2004'
	'FM203263|Norway|2004'
	'FM203264|Norway|2004'
	'FM203265|Norway|2004'
	'FM203266|Norway|2004'
	'FM203268|Norway|2004'
	'FM203269|Norway|2004'
	'FM203273|Norway|2005'
	'FM203274|Norway|2005'
	'FM203276|Norway|2005'
	'FM203282|Norway|2005'
	'FM203283|Norway|2005'
	'FM203284|Norway|2005'
	'FM203288|Norway|2005'
	'FM203289|Norway|2005'
	'FM203290|Norway|2004'
	'FM203291|Norway|2004'
	'FM203297|Norway|2005'
	'FN687284|Norway|2007-04-04'
	'FN687285|Norway|2007-04-04'
	'FN687286|Norway|2007-02-02'
	'FN687287|Norway|2007-02-02'
	'FN687288|Norway|2007-06-12'
	'FN687290|Norway|2007-06-12'
	'FN687291|Norway|2007-06-12'
	'FN687293|Norway|2007-06-21'
	'FN687294|Norway|2007-10-26'
	'FN687296|Norway|2007-10-26'
	'FN687302|Norway|2007-10-26'
	'FN687305|Norway|2008-02-01'
	'FN687307|Norway|2008-01-25'
	'FN687308|Norway|2008-03-12'
	'FN687309|Norway|2008-03-12'
	'FN687310|Norway|2008-02-21'
	'FN687312|Norway|2008-05-07'
	'FN687313|Norway|2008-05-07'
	'FN687314|Norway|2008-05-13'
	'FN687315|Norway|2008-05-13'
	'FN687316|Norway|2008-05-09'
	'FN687317|Norway|2008-05-09'
	'FN687318|Norway|2008-05-27'
	'FN687319|Norway|2008-06-03'
	'FN687323|Norway|2008-06-11'
	'FN687325|Norway|2008-05-27'
	'FN687327|Norway|2008-06-11'
	'FN687329|Norway|2008-06-10'
	'FN687331|Norway|2008-06-24'
	'FN687332|Norway|2008-06-24'
	'FN687333|Norway|2008-10-25'
	'FN687335|Norway|2009-04-28'
	'FN687340|Norway|2009-05-07'
	'FN687342|Norway|2009-05-13'
	'FN687343|Norway|2009-05-13'
	'FN687344|Norway|2009-06-11'
	'FN687345|Norway|2009-06-11'
	'FN687346|Norway|2009-06-09'
	'FN687347|Norway|2009-06-09'
	'FN687348|Norway|2008-02-26'
	'FN687349|Norway|2008-03-04'
	'FN687350|Norway|2008-03-26'
	'FN687352|Norway|2008-04-24'
	'FN687353|Norway|2008-04-30'
	'FN687355|Norway|2008-06-18'
	'FN687356|Norway|2008-09-18'
	'FN687357|Norway|2008-09-18'
	'FR751546|Norway|2006'
	'FR751547|Norway|2006'
	'FR751548|Norway|2006'
	'FR751549|Norway|2006'
	'FR751550|Norway|2006'
	'FR751551|Norway|2006'
	'FR796471|Norway|2009'
	'FR796472|Norway|2009'
	'GU830900|Chile|2009'
	'GU830908|Chile|2009'
	'HE800144|Norway|2008'
	'HE800145|Norway|2006'
	'HE800146|Norway|2006'
	'HE800147|Norway|2008'
	'HE800148|Norway|2008'
	'HE800149|Norway|2009'
	'HE800150|Norway|2009'
	'HE800151|Norway|2009'
	'HE800154|Norway|2010'
	'HE800155|Norway|2010'
	'HE800157|Norway|2010'
	'HE800158|Norway|2010'
	'HE800159|Norway|2010'
	'HE800160|Norway|2010'
	'HE800161|Norway|2010'
	'HE800163|Norway|2010'
	'HE800164|Norway|2010'
	'HE800165|Norway|2010'
	'HE800166|Norway|2010'
	'HE800169|Norway|2010'
	'HE800172|Norway|2010'
	'HE800178|Norway|2010'
	'HM172541|Canada|2009-09'
	'HQ664991|FaroeIslands|2001-06'
	'HQ664992|FaroeIslands|2006-01'
	'HQ664993|FaroeIslands|2006-04'
	'HQ664994|FaroeIslands|2007-02'
	'HQ664995|FaroeIslands|2007-02'
	'HQ664996|FaroeIslands|2007-02'
	'HQ664997|FaroeIslands|2007-02'
	'HQ664998|FaroeIslands|2007-05'
	'HQ664999|FaroeIslands|2008-01'
	'JN711057|Norway|2005'
	'JN711060|Norway|2011'
	'JN711061|Norway|2011'
	'JN711062|Norway|2011'
	'JN711063|Norway|2008'
	'JN711064|Norway|2010'
	'JN711066|Norway|2007'
	'JN711068|Norway|2005'
	'JN711074|Norway|2007'
	'JN711075|Norway|2007'
	'JN711076|Norway|2007'
	'JN711077|Norway|2007'
	'JN711078|Norway|2007'
	'JN711081|Norway|2008'
	'JN711083|Norway|2008'
	'JN711085|Norway|2008'
	'JN711090|Norway|2009'
	'JN711091|Norway|2009'
	'JN711094|Chile|2008'
	'JN711095|Chile|2008'
	'JN711096|UnitedKingdom|2008'
	'KC905164|Chile|2009-01'
	'KC907293|Norway|2010'
	'KF051855|Chile|2013-04'
	'KF051856|Chile|2013-04'
	'KF051857|Chile|2013-04'
	'KF051858|Chile|2013-04'
	'KF051860|Chile|2013-04'
	'KF051861|Chile|2013-04'
	'KF051862|Chile|2013-04'
	'KF051863|Chile|2013-04'
	'KF051871|Chile|2013-04'
	'KF051872|Chile|2013-04'
	'KF051873|Chile|2013-04'
	'KF051874|Chile|2013-04'
	'KF051875|Chile|2013-04'
	'KF051876|Chile|2013-04'
	'KF051877|Chile|2013-04'
	'KF051879|Chile|2013-04'
	'KF051880|Chile|2013-04'
	'KF051881|Chile|2013-04'
	'KF051882|Chile|2013-04'
	'KF051883|Chile|2013-04'
	'KF051884|Chile|2013-04'
	'KF051885|Chile|2013-04'
	'KF051889|Chile|2013-04'
	'KF051891|Chile|2013-04'
	'KF051895|Chile|2013-04'
	'KF051898|Chile|2013-04'
	'KF373253|Chile|2013-06'
	'KF373257|Chile|2013-06'
	'KF373259|Chile|2013-06'
	'KF373260|Chile|2013-06'
	'KF373263|Chile|2013-06'
	'KF413749|Chile|2013-06'
	'KF413751|Chile|2013-06'
	'KJ463808|Chile|2014'
	'KJ944290|Chile|2014'
	'KJ944294|Chile|2014'
	'KJ944296|Chile|2014'
	'KP719201|Chile|2014'
	'KP719202|Chile|2014'
	'KP719203|Chile|2014'
	'KU587561|Canada|2012-02-15'
	'KU587569|Canada|2012-06-13'
	'KU587577|Canada|2012-06-21'
	'KX424587|Canada|2004-12-01'
	'KX823921|FaroeIslands|2012'
	'KX823927|FaroeIslands|2011'
	'KX823928|FaroeIslands|2011'
	'KX823929|FaroeIslands|2012'
	'KX823930|FaroeIslands|2014'
	'KX823931|FaroeIslands|2014'
	'KX823932|FaroeIslands|2014'
	'KX823933|FaroeIslands|2014'
	'KY688266|Canada|2012-11-29'
	'MF314005|Chile|2013'
	'MF314007|Chile|2009'
	'MF314008|Chile|2013-05'
	'MF314010|Chile|2015'
	'MF314011|Chile|2016'
	'MF314012|Chile|2010'
	'MF314013|Chile|2010-12-05'
	'MF314014|Chile|2011-06-08'
	'MF314015|Chile|2011-10-24'
	'MF314016|Chile|2011-11-14'
	'MF314036|Chile|2015-06-18'
	'MF314037|Chile|2015-06-21'
	'MF314038|Chile|2015-06-21'
	'MF314039|Chile|2015-06-21'
	'MF314040|Chile|2015-06-21'
	'MF314041|Chile|2015-06-21'
	'MF314042|Chile|2015-06-21'
	'MF314043|Chile|2015-06-21'
	'MF314047|Chile|2016-06-03'
	'MF314048|Chile|2016-12-01'
	'MG976852|Norway|2015-02-09'
	'MG976854|Norway|2015-05-18'
	'MH286476|Norway|2016-07-06'
	'MH286477|Norway|2016-07-06'
	'MH286479|Norway|2016-07-07'
	'MH286480|Norway|2017-06-26'
	'MH286481|Norway|2017-06-29'
	'MH286483|Norway|2015-05-29'
	'MH286484|Norway|2015-06-06'
	'MH286485|Norway|2015-06-04'
	'MH286486|Norway|2015-06-04'
	'MH286488|Norway|2015-07-03'
	'MH286489|Norway|2016-06-23'
	'MH286490|Norway|2015-07-12'
	'MH286491|Norway|2016-06-14'
	'MH286492|Norway|2015-07-21'
	'MH286493|Norway|2014-07-02'
	'MH286494|Norway|2013-06-21'
	'MH286495|Norway|2009-06-22'
	'MH397878|Norway|2006'
	'MH397879|Norway|2006'
	'MH397880|Norway|2011-04-28'
	'MH397881|Norway|2011-04-28'
	'MH397883|Norway|2011-04-28'
	'MH397884|Norway|2011-04-28'
	'MH397885|Norway|2011-04-28'
	'MH397887|Norway|2011-04-28'
	'MH397888|Norway|2011-04-28'
	'MH397889|Norway|2011-04-28'
	'MH397890|Norway|2016-12-30'
	'MH397891|Norway|2016-12-30'
	'MH397894|Norway|2016-02-03'
	'MH397895|Norway|2016-02-03'
	'MH397897|Norway|2016-02-03'
	'MH397898|Norway|2015-11-25'
	'MH397900|Norway|2018-02-05'
	'MH397905|Norway|2004-11-08'
	'MH397906|Norway|2005-03-09'
	'MH397910|Norway|2005-03-09'
	'MH397912|Norway|2007-01-31'
	'MH397913|Norway|2014-10-02'
	'MH397914|Norway|2017-09-12'
	'MH397918|Norway|2011-09-29'
	'MH397919|Norway|2013-12-17'
	'MH397920|Norway|2015-02-05'
	'MH397923|Norway|2013-02-27'
	'MH397924|Norway|2013-06-08'
	'MH397927|Norway|2013-10-23'
	'MH397930|Norway|2014-02-04'
	'MH397931|Norway|2014-05-21'
	'MH397932|Norway|2014-05-21'
	'MH397943|Norway|2013-05-24'
	'MH397944|Norway|2014-11-21'
	'MH708654|Canada|1999'
	'MH708655|Canada|2004'
	'MH708656|Canada|2008'
	'MH708657|Norway|1990'
	'MH708658|Norway|1992'
	'MH708659|UnitedKingdom|2008'
	'MH986019|Norway|2018-08-13'
	'MH986021|Norway|2018-08-13'
	'MH986022|Norway|2018-08-13'
	'MK125501|Norway|2007'
	'MK125502|Norway|2007'
	'MK125503|Norway|2007'
	'MK125504|Norway|2018'
	'MK216305|Norway|2015-09-07'
	'MK216306|Norway|2016-04-19'
	'MK216307|Norway|2016-10-04'
	'MK216308|Norway|2017-03-11'
	'MK216309|Norway|2017-05-10'
	'MK216312|Norway|2018-01-03'
	'MK216314|Norway|2018-05-14'
	'MK216315|Norway|2018-06-20'
	'MK216317|Norway|2018-09-19'
	'MK216318|Norway|2018-09-29'
	'MK216320|Norway|2018-10-29'
	'MK301131|Norway|2018-06-18'
	'MK301132|Norway|2018-07-02'
	'MK395389|Norway|2019-01-02'
	'MK431889|Norway|2019-01-10'
	'MK518393|Norway|2018-12-24'
	'MK894589|Norway|2019-04-25'
	'MN106286|Canada|2017-09-27'
	'MN188075|Norway|2019-06-18'
	'MN188076|Norway|2019-06-25'
	'MN901918|Norway|2019-10-14'
	'MN901919|Norway|2019-11-13'
	'MN901921|Norway|2019-11-27'
	'MN901922|Norway|2019-12-06'
	'MT413443|Norway|2020-01-16'
	'MT413445|Norway|2020-02-03'
	'MT413446|Norway|2020-03-10'
	'MT413447|Norway|2020-03-21'
	'MT413449|Norway|2020-04-14'
	'MT460244|Norway|2020-04-14'
	'MT460245|Norway|2020-05-04'
	'MT997775|Norway|2020-06-04'
	'MT997778|Norway|2020-07-08'
	'MT997779|Norway|2020-07-10'
	'MT997780|Norway|2020-07-20'
	'MT997781|Norway|2020-08-14'
	'MT997782|Norway|2020-08-21'
	'MW039387|Norway|2020-09-15'
	'MW292225|Norway|2020-10-09'
	'MW292226|Norway|2020-10-13'
	'MW292227|Norway|2020-10-16'
	'MW292228|Norway|2020-11-10'
	'MW711825|Norway|2021-01-18'
	'MW711827|Norway|2021-02-09'
	'MZ099562|Norway|2021-04-07'
	'MZ099563|Norway|2021-04-09'
	'MZ676806|Norway|2021-02-18'
	'MZ676808|Norway|2021-04-19'
	'MZ676809|Norway|2021-04-30'
	'MZ676810|Norway|2021-05-05'
	'MZ676811|Norway|2021-05-25'
	'MZ676813|Norway|2021-05-27'
	'MZ676814|Norway|2021-05-31'
	'MZ676815|Norway|2021-06-02'
	'MZ676816|Norway|2021-06-09'
	'MZ676817|Norway|2021-06-09'
	'MZ676818|Norway|2021-06-09'
	'MZ676819|Norway|2021-06-15'
	'MZ676821|Norway|2021-07-06'
	'MZ676822|Norway|2021-07-09'
	'MZ676823|Norway|2021-07-22'
	'MZ676824|Norway|2021-07-23'
	'OK349425|FaroeIslands|2008'
	'OK349430|FaroeIslands|2008'
	'OK349439|FaroeIslands|2010'
	'OK349451|FaroeIslands|2011'
	'OK349457|Iceland|2009'
	'OK349459|Iceland|2009'
	'OK349463|Iceland|2009'
	'OK349464|Iceland|2009'
	'OK349466|Iceland|2009'
	'OK349468|Iceland|2009'
	'OL422129|Norway|2021-09-27'
	'OL422130|Norway|2021-10-05'
	'OL614013|FaroeIslands|2009'
	'OL614018|FaroeIslands|2010'
	'OL614037|FaroeIslands|2014'
	'OL614039|FaroeIslands|2014'
	'OL614055|FaroeIslands|2010'
	'OL614058|FaroeIslands|2010'
	'OL614062|FaroeIslands|2009'
	'OL614069|FaroeIslands|2014'
	'OL631651|FaroeIslands|2007'
	'OL631668|FaroeIslands|2009'
	'OL631672|FaroeIslands|2007'
	'OL631681|FaroeIslands|2007'
	'OL631694|FaroeIslands|2007'
	'OL631713|FaroeIslands|2012'
	'OL631727|FaroeIslands|2007'
	'OL631740|FaroeIslands|2010'
	'OL631751|FaroeIslands|2009'
	'OL631755|FaroeIslands|2008'
	'OL631769|FaroeIslands|2008'
	'OL631770|FaroeIslands|2011'
	'OL631771|FaroeIslands|2014'
	'OL631772|FaroeIslands|2014'
	'OL982527|Norway|2021-11-03'
	'OL982528|Norway|2021-11-22'
	'OL982529|Norway|2021-11-30'
	'OL982530|Norway|2021-12-08'
	'OM366040|Norway|2021-09-16'
	'OM366041|Norway|2021-10-19'
	'OM366042|Norway|2021-11-16'
	'OM366043|Norway|2021-11-30'
	'OM366044|Norway|2021-12-28'
	'ON828431|Norway|2017-05-13'
	'ON828432|Norway|2017-11-20'
	'ON828449|Norway|2022-04-28'
	'ON828450|Norway|2022-05-02'
	'ON828451|Norway|2022-05-20'
	'ON828453|Norway|2022-05-30'
	'OP039015|Norway|2022-06-20'
	'OP039018|Norway|2022-07-07'
	'OQ086993|Norway|2022-07-21'
	'OQ086995|Norway|2022-08-01'
	'OQ086996|Norway|2022-08-23'
	'OQ086997|Norway|2022-08-29'
	'OQ086998|Norway|2022-11-08'
	'OQ086999|Norway|2022-11-09'
	'OQ087000|Norway|2022-11-30'
	'OQ087001|Norway|2022-12-07'
	'OQ310966|Norway|2013-10-29'
	'OQ310968|Norway|2013-06-21'
	'OQ310969|Norway|2013-06-24'
	'OQ310970|Norway|2014-05-02'
	'OQ310972|Norway|2014-09-30'
	'OQ310973|Norway|2014-12-04'
	'OQ310976|Norway|2015-04-27'
	'PP620332|Norway|2023-01-04'
	'PP620333|Norway|2023-01-04'
	'PP620335|Norway|2023-01-16'
	'PP620337|Norway|2023-02-02'
	'PP620340|Norway|2023-03-28'
	'PP620342|Norway|2023-04-20'
	'PP620344|Norway|2023-05-19'
	'PP620345|Norway|2023-05-23'
	'PP620349|Norway|2023-06-20'
	'PP620352|Norway|2023-07-07'
	'PP620354|Norway|2023-07-27'
	'PP620355|Norway|2023-08-24'
	'PP620356|Norway|2023-08-31'
	'PP620358|Norway|2023-09-26'
	'PP620360|Norway|2024-02-14'
	'PP830735|USA|2016-11-08'
	'PP948512|Norway|2024-04-23'
	'PP948513|Norway|2024-04-29'
	'PP948514|Norway|2024-05-15'
	'PP948518|Norway|2024-05-29'
	'PP948519|Norway|2024-06-04'
	'PP948520|Norway|2024-06-04'
	'VR56|Canada|NA'[&!color=#000000]
	'VR57|Canada|NA'[&!color=#000000]
;
end;
begin trees;
	tree tree_1 = [&R] ('AF283995|Canada|1998':0.00209,(((((((((((((((((((((((((('AF283997|UnitedKingdom|1998':1.0E-6,'AJ276859|UnitedKingdom|1998':9.24E-4)[&label=80]:3.0E-6,((((((('AF302799|Norway|1998':9.23E-4,'AF364877|Norway|1998':0.001854)[&label=24]:3.0E-6,'AF364871|Norway|1998':3.0E-6)[&label=16]:3.0E-6,('AF378179|Norway|1998':0.006434,'AF378180|Norway|1999':9.21E-4)[&label=80]:2.0E-6)[&label…
end;
begin figtree;
	set appearance.backgroundColorAttribute="Default";
	set appearance.backgroundColour=#ffffff;
	set appearance.branchColorAttribute="User selection";
	set appearance.branchColorGradient=false;
	set appearance.branchLineWidth=1.0;
	set appearance.branchMinLineWidth=0.0;
	set appearance.branchWidthAttribute="Fixed";
	set appearance.foregroundColour=#000000;
	set appearance.hilightingGradient=false;
	set appearance.selectionColour=#2d3680;
	set branchLabels.colorAttribute="User selection";
	set branchLabels.displayAttribute="Branch times";
	set branchLabels.fontName=".AppleSystemUIFont";
	set branchLabels.fontSize=8;
	set branchLabels.fontStyle=0;
	set branchLabels.isShown=false;
	set branchLabels.significantDigits=4;
	set layout.expansion=604;
	set layout.layoutType="RECTILINEAR";
	set layout.zoom=0;
	set legend.attribute=null;
	set legend.fontSize=10.0;
	set legend.isShown=false;
	set legend.significantDigits=4;
	set nodeBars.barWidth=4.0;
	set nodeBars.displayAttribute=null;
	set nodeBars.isShown=false;
	set nodeLabels.colorAttribute="User selection";
	set nodeLabels.displayAttribute="Node ages";
	set nodeLabels.fontName=".AppleSystemUIFont";
	set nodeLabels.fontSize=8;
	set nodeLabels.fontStyle=0;
	set nodeLabels.isShown=false;
	set nodeLabels.significantDigits=4;
	set nodeShapeExternal.colourAttribute=null;
	set nodeShapeExternal.isShown=false;
	set nodeShapeExternal.minSize=10.0;
	set nodeShapeExternal.scaleType=Width;
	set nodeShapeExternal.shapeType=Circle;
	set nodeShapeExternal.size=4.0;
	set nodeShapeExternal.sizeAttribute=null;
	set nodeShapeInternal.colourAttribute=null;
	set nodeShapeInternal.isShown=false;
	set nodeShapeInternal.minSize=10.0;
	set nodeShapeInternal.scaleType=Width;
	set nodeShapeInternal.shapeType=Circle;
	set nodeShapeInternal.size=4.0;
	set nodeShapeInternal.sizeAttribute=null;
	set polarLayout.alignTipLabels=false;
	set polarLayout.angularRange=0;
	set polarLayout.rootAngle=0;
	set polarLayout.rootLength=100;
	set polarLayout.showRoot=true;
	set radialLayout.spread=0.0;
	set rectilinearLayout.alignTipLabels=false;
	set rectilinearLayout.curvature=0;
	set rectilinearLayout.rootLength=100;
	set scale.offsetAge=0.0;
	set scale.rootAge=1.0;
	set scale.scaleFactor=1.0;
	set scale.scaleRoot=false;
	set scaleAxis.automaticScale=true;
	set scaleAxis.fontSize=8.0;
	set scaleAxis.isShown=false;
	set scaleAxis.lineWidth=1.0;
	set scaleAxis.majorTicks=1.0;
	set scaleAxis.minorTicks=0.5;
	set scaleAxis.origin=0.0;
	set scaleAxis.reverseAxis=false;
	set scaleAxis.showGrid=true;
	set scaleBar.automaticScale=true;
	set scaleBar.fontSize=10.0;
	set scaleBar.isShown=true;
	set scaleBar.lineWidth=1.0;
	set scaleBar.scaleRange=0.0;
	set tipLabels.colorAttribute="User selection";
	set tipLabels.displayAttribute="Names";
	set tipLabels.fontName=".AppleSystemUIFont";
	set tipLabels.fontSize=8;
	set tipLabels.fontStyle=0;
	set tipLabels.isShown=true;
	set tipLabels.significantDigits=4;
	set trees.order=true;
	set trees.orderType="increasing";
	set trees.rooting=true;
	set trees.rootingType="Midpoint";
	set trees.transform=false;
	set trees.transformType="cladogram";
end;
